# *In silico* analysis of *cis*-elements and identification of transcription factors putatively involved in the regulation of the OAS cluster genes *SDI1* and *SDI2*

**DOI:** 10.1101/2021.03.30.437644

**Authors:** Apidet Rakpenthai, Anastasia Apodiakou, Sarah J. Whitcomb, Rainer Hoefgen

## Abstract

*A. thaliana sulfur deficiency-induced 1* and *sulfur deficiency-induced 2* (*SDI1* and *SDI2*) are involved in partitioning sulfur among metabolite pools during sulfur deficiency and their transcription is strongly induced by this condition. However, little is currently known about the *cis*- and *trans*-factors that regulate *SDI* expression. To identify potential transcription factors and DNA sequence element regulators of *SDI* expression we performed a comparative *in silico* analysis of their promoter sequences cataloguing known and potentially new *cis*-elements. We further screened an arrayed library of Arabidopsis transcription factors (TF) for binding to the *SDI1* and *SDI2* promoters. In total 14 candidate TF regulators of *SDI*s were identified with yeast-one-hybrid analyses, of which five bound to both promoters, 4 were specific to *SDI1,* and 5 were specific *SDI2*. Direct association between particular *cis*-elements in these promoter regions and specific TFs was established via electrophoretic mobility shift assays. SLIM1 was shown to bind SURE *cis*-element(s) in the proximal promoter region of both *SDI1* and *SDI2*. The bZIP core *cis*-element in the proximal promoter region of *SDI2* was shown to be important for bZIP16, bZIP44, and HYH binding. GBF1 was shown to bind the E-box in the proximal promoter region of *SDI2*. Additionally, we performed a meta-analysis of expression changes of these 14 TF candidates in a variety of conditions that alter *SDI* expression. These data will allow for more detailed future analysis of the molecular factors required for transcriptional regulation of *SDI*s under a range of physiological and metabolic conditions, apart from sulfur deficiency.
