## Supplementary material for "*In silico* analysis of *cis*-elements and identification of transcription factors putatively involved in the regulation of the OAS cluster genes *SDI1* and *SDI2*": Table S1

### Sheet: Sheet1
Table S1: Probe sequences for EMSA
Probe 1 (forward strand)	GTGGTAAGAAGTCTCCAAGTGACGTGGCAGCTTCTATGAACAGAGACGAA
Probe 1 (reverse strand)	TTCGTCTCTGTTCATAGAAGCTGCCACGTCACTTGGAGACTTCTTACCAC
Probe 2 (forward strand)	GAGAGATAAAGAAGGTTTCTTCATTTAGAAACAGAGACACGAAGTTTGCG
Probe 2 (reverse strand)	CGCAAACTTCGTGTCTCTGTTTCTAAATGAAGAAACCTTCTTTATCTCTC
Probe 3 (forward strand)	GACCAGCCCGCGGTATTTTAGATCCAGTTGACGATAATGAACCAAGACGA
Probe 3 (reverse strand)	TCGTCTTGGTTCATTATCGTCAACTGGATCTAAAATACCGCGGGCTGGTC
Probe 4 (forward strand)	GACGGATAGGGTACGTGGCACTATTTTATA
Probe 4 (reverse strand)	TATAAAATAGTGCCACGTACCCTATCCGTC
Mutated probe 1 (forward strand)	GTGGTAAGAAAAAAACAAGTGACGTGGCAGCTTCTATGAACAAAAAAGAA
Mutated probe 1 (reverse strand)	TTCTTTTTTGTTCATAGAAGCTGCCACGTCACTTGTTTTTTTCTTACCAC
Mutated probe 2 (forward strand)	GAGAGATAAAGAAGGTTTCTTCATTTAGAAACAAAAAAACGAAGTTTGCG
Mutated probe 2 (reverse strand)	CGCAAACTTCGTTTTTTTGTTTCTAAATGAAGAAACCTTCTTTATCTCTC
Mutated probe 3 (forward strand)	GACCAGCCCGCGGTATTTTAGATCAAAAAAACGATAATGAACCAAGACGA
Mutated probe 3 (reverse strand)	TCGTCTTGGTTCATTATCGTTTTTTTGATCTAAAATACCGCGGGCTGGTC
Mutated probe 4 (forward strand)	GACGGATAGGGTAAAAGGCACTATTTTATA
Mutated probe 4 (reverse strand)	TATAAAATAGTGCCTTTTACCCTATCCGTC
