## Supplementary material for "*In silico* analysis of *cis*-elements and identification of transcription factors putatively involved in the regulation of the OAS cluster genes *SDI1* and *SDI2*": Table S2

### Sheet: Sheet1
Table S2: List of qRT-PCR primers for validating transcript levels of TF candidates bound to SDI1 and SDI2 promoters
Primer name	AGI code	F primer sequence	R primer sequence
ACT2 (qRT-PCR)	AT3G18780	TCCCTCAGCACATTCCAGCAGAT	AACGATTCCTGGACCTGCCTCATC
bZIP16 (qRT-PCR)	AT2G35530	AAGCCAATGCGAAGAGCTTA	TGTCTGGTTCTTGGTGGTCA
bZIP30 (qRT-PCR)	AT2G21230	AGCAGCAGCGAATCAAAGAT	GCTGCATCTGTTGGTGTTGT
bZIP44 (qRT-PCR)	AT1G75390	ATTCGACGGTGGATTATTCG	AAGCAGAAGCCATGATTGGT
GBF1 (qRT-PCR)	AT4G36730	TCAAAGCCTGAGAGATGAGC	AGCTACAGCCTCTGCTCCAA
HB13 (qRT-PCR)	AT1G69780	TCCAAGCTGAGATAATGGGATT	GCAAGATCCTTCAGTTTCTTTGT
HB22 (qRT-PCR)	AT2G36610	AAAAGGAATTGCTACAAGAAGAGC	GCTTTTTCCCAGGTTTGTTTC
HB52 (qRT-PCR)	AT5G53980	GCAAGGAATCAGCTTGCTCT	GCTCGTCGAATACCACCACT
HYH (qRT-PCR)	AT3G17609	CCGTGGAAGAAACCCTGTT	TTGCTTGTTGCGCTGATACT
SDI1 (qRT-PCR)	AT5G48850	TCACAAAGTTCCCTGTGGAGACAC	CGGGTTCTTCTCTATCAACTGAGC
SDI2 (qRT-PCR)	AT1G04770	CGAAGCATGTTCAGTTGGTGGAG	TCAATGGCTTCTTCAGCTCTGTTC
SLIM1 (qRT-PCR)	AT1G73730	TTTCTCTTCTTCATTTCTTCTGATCTT	TGGCAACTTATTCAAAAGGAAAA
TCP1 (qRT-PCR)	AT1G67260	CGTTAGACTGGCTGCTCAAG	TCTTGTTCTACATCGCCTCC
TCP2 (qRT-PCR)	AT4G18390	CCAACATCAGAAAGTGGAGGA	AACTGGTGATTGTGGTGGTG
TCP3 (qRT-PCR)	AT1G53230	CCACCATCATCATCCCTACC	CCTTGAAACCGTGCTGGTAT
TCP4 (qRT-PCR)	AT3G15030	ACGATCTCAACCACCACCAT	GTATGCGAAAACCCGAAGAG
TCP24 (qRT-PCR)	AT1G30210	GACCAACAACCGAGTAAC	CAAGAGGTGGAGGTGTAG
