## Supplementary material for "*In silico* analysis of *cis*-elements and identification of transcription factors putatively involved in the regulation of the OAS cluster genes *SDI1* and *SDI2*": Table S4

### Sheet: Sheet1
Table S4: Motif and cis-element search results in promoters of putative SLIM1-target genes
Remarks:
M-N list: –S responsive SLIM1-dependent genes (Maruyama-Nakashita et al., 2006); O'Malley list: genes with DAP-seq determined SLIM1 bidning sites in their promoter (O’Malley et al., 2016)
	Yellow-highlight indicates that the gene is in both M-N and O'Malley lists.
Y	Green-highlight and Y letter indicate the presence of the gene in the M-N list and/or the O'Malley list.
Y	Red-highlight and Y letter indicate the presence of UPE-like motif and/or UPE box and/or TEBS and/or SURE and/or motif A within the gene promoter. Cis-element and motif searches performed with Patmatch using the Araport11 Loci Upstream Sequences-3000bp dataset.
N	N letter represents an absence.
AGI Code	M-N list	O'Malley list	UPE-like motif	UPE box	TEBS	SURE	Motif A	Gene name	description
AT1G01225	N	Y	N	N	Y	Y	N	AT1G01225	At1g01225 [Source:UniProtKB/TrEMBL;Acc:Q29PY0]
AT1G01320	N	Y	N	N	N	Y	N	AT1G01320	Tetratricopeptide repeat (TPR)-like superfamily protein [Source:UniProtKB/TrEMBL;Acc:F4HS99]
AT1G02010	N	Y	N	N	Y	Y	N	SEC1A	secretory 1A [Source:TAIR;Acc:AT1G02010]
AT1G03180	N	Y	N	N	N	Y	N	AT1G03180	Non-structural protein [Source:UniProtKB/TrEMBL;Acc:Q5Q0J3]
AT1G04770	Y	Y	Y	N	Y	Y	Y	SDI2	Protein SULFUR DEFICIENCY-INDUCED 2 [Source:UniProtKB/Swiss-Prot;Acc:Q8L730]
AT1G05140	N	Y	Y	N	Y	Y	N	ARASP2	Probable membrane metalloprotease ARASP2, chloroplastic [Source:UniProtKB/Swiss-Prot;Acc:O23053]
AT1G07040	Y	N	Y	N	Y	Y	N	AT1G07040	At1g07040 [Source:UniProtKB/TrEMBL;Acc:Q9LMJ7]
AT1G07270	N	Y	N	N	N	Y	N	CDC6B	Cell division control protein 6 homolog B [Source:UniProtKB/Swiss-Prot;Acc:Q8W032]
AT1G07910	N	Y	N	N	Y	Y	N	ATRNL	RNAligase [Source:TAIR;Acc:AT1G07910]
AT1G08920	Y	Y	N	N	Y	Y	N	ESL1	ERD (early response to dehydration) six-like 1 [Source:TAIR;Acc:AT1G08920]
AT1G08930	N	Y	N	N	Y	Y	N	ERD6	ERD6 [Source:UniProtKB/TrEMBL;Acc:A0A178W9Q9]
AT1G11130	N	Y	N	N	Y	Y	N	SUB	Leucine-rich repeat receptor-like protein kinase (Fragment) [Source:UniProtKB/TrEMBL;Acc:C0LGE3]
AT1G11380	N	Y	N	N	N	Y	N	AT1G11380	At1g11380 [Source:UniProtKB/TrEMBL;Acc:Q8LFV5]
AT1G12030	N	Y	N	Y	Y	Y	N	AT1G12030	At1g12030 [Source:UniProtKB/TrEMBL;Acc:O65376]
AT1G12200	Y	N	N	N	Y	Y	N	AT1G12200	Flavin-containing monooxygenase [Source:UniProtKB/TrEMBL;Acc:A0A178W1K3]
AT1G13700	N	Y	N	N	Y	Y	N	PGL1	Probable 6-phosphogluconolactonase 1 [Source:UniProtKB/Swiss-Prot;Acc:Q9LMX8]
AT1G14040	N	Y	N	N	Y	Y	N	PHO1;H3	Phosphate transporter PHO1 homolog 3 [Source:UniProtKB/Swiss-Prot;Acc:Q6R8G7]
AT1G18870	Y	N	Y	N	Y	Y	N	ICS2	Isochorismate synthase 2, chloroplastic [Source:UniProtKB/Swiss-Prot;Acc:Q9M9V6]
AT1G23910	N	Y	N	N	Y	Y	N	AT1G23910	Polyketide cyclase/dehydrase and lipid transport superfamily protein [Source:UniProtKB/TrEMBL;Acc:Q9LRA2]
AT1G27100	N	Y	N	N	Y	Y	N	AT1G27100	Actin cross-linking protein [Source:UniProtKB/TrEMBL;Acc:Q0WQH3]
AT1G27770	N	Y	N	N	Y	Y	N	ACA1	Calcium-transporting ATPase [Source:UniProtKB/TrEMBL;Acc:A0A178WD16]
AT1G28200	N	Y	N	N	N	Y	N	FIP1	FIP1 [Source:UniProtKB/TrEMBL;Acc:A0A178WL22]
AT1G28220	N	Y	N	N	Y	Y	N	PUP3	Purine permease 3 [Source:UniProtKB/Swiss-Prot;Acc:Q9FZ95]
AT1G30520	N	Y	N	N	N	Y	N	AAE14	2-succinylbenzoate--CoA ligase, chloroplastic/peroxisomal [Source:UniProtKB/Swiss-Prot;Acc:Q8VYJ1]
AT1G32385	N	Y	N	N	Y	Y	N	AT1G32385	snoRNA [Source:TAIR;Acc:AT1G32385]
AT1G34270	N	Y	N	N	N	Y	N	AT1G34270	Exostosin family protein [Source:UniProtKB/TrEMBL;Acc:Q9XID1]
AT1G34370	N	Y	N	N	Y	Y	N	STOP1	Protein SENSITIVE TO PROTON RHIZOTOXICITY 1 [Source:UniProtKB/Swiss-Prot;Acc:Q9C8N5]
AT1G34400	N	Y	N	N	Y	Y	N	AT1G34400	unknown protein; Ha. [Source:TAIR;Acc:AT1G34400]
AT1G36370	Y	Y	N	N	Y	Y	N	SHM7	Serine hydroxymethyltransferase 7 [Source:UniProtKB/Swiss-Prot;Acc:Q84WV0]
AT1G49180	N	Y	N	N	Y	Y	N	AT1G49180	Serine/threonine-protein kinase ATG1t [Source:UniProtKB/Swiss-Prot;Acc:F4I1N8]
AT1G49340	N	Y	N	N	N	Y	N	PI4KA1	Phosphatidylinositol 4-kinase alpha 1 [Source:UniProtKB/Swiss-Prot;Acc:Q9SXA1]
AT1G50370	N	Y	N	N	N	Y	N	FYPP1	Phytochrome-associated serine/threonine-protein phosphatase 1 [Source:UniProtKB/Swiss-Prot;Acc:Q9SX52]
AT1G55080	N	Y	N	N	N	Y	N	MED9	Mediator of RNA polymerase II transcription subunit 9 [Source:UniProtKB/Swiss-Prot;Acc:Q8RWA2]
AT1G55240	N	Y	N	N	Y	Y	N	AT1G55240	At1g55240 [Source:UniProtKB/TrEMBL;Acc:Q6NM31]
AT1G55260	N	Y	N	N	Y	Y	N	AT1G55260	Bifunctional inhibitor/lipid-transfer protein/seed storage 2S albumin superfamily protein [Source:UniProtKB/TrEMBL;Acc:F4I082]
AT1G56410	Y	N	N	N	N	Y	N	HSP70-18	Heat shock 70 kDa protein 18 [Source:UniProtKB/Swiss-Prot;Acc:Q9C7X7]
AT1G58265	N	Y	N	N	N	N	N	AT1G58265	Cytochrome P450 superfamily protein [Source:UniProtKB/TrEMBL;Acc:Q3E7Q8]
AT1G58350	N	Y	N	N	Y	Y	N	ZW18	F19C14.4 protein [Source:UniProtKB/TrEMBL;Acc:Q9SLU9]
AT1G62180	N	Y	N	N	Y	Y	N	APR2	5'-adenylylsulfate reductase 2, chloroplastic [Source:UniProtKB/Swiss-Prot;Acc:P92981]
AT1G62570	Y	N	N	N	Y	Y	N	FMOGS-OX4	Flavin-containing monooxygenase FMO GS-OX4 [Source:UniProtKB/Swiss-Prot;Acc:Q93Y23]
AT1G62980	Y	N	N	N	Y	Y	N	EXPA18	Expansin-A18 [Source:UniProtKB/Swiss-Prot;Acc:Q9LQ07]
AT1G64170	Y	N	N	N	Y	Y	N	CHX16	Cation/H(+) antiporter 16 [Source:UniProtKB/Swiss-Prot;Acc:Q1HDT3]
AT1G64660	N	Y	N	N	Y	Y	N	MGL	Methionine gamma-lyase [Source:UniProtKB/Swiss-Prot;Acc:Q9SGU9]
AT1G65120	N	Y	N	N	Y	Y	N	AT1G65120	Ubiquitin carboxyl-terminal hydrolase-related protein [Source:UniProtKB/TrEMBL;Acc:F4I9U7]
AT1G66770	N	Y	N	N	N	Y	N	SWEET6	Bidirectional sugar transporter SWEET6 [Source:UniProtKB/Swiss-Prot;Acc:Q9C9M9]
AT1G66810	N	Y	N	N	Y	Y	N	AT1G66810	Zinc finger CCCH domain-containing protein 14 [Source:UniProtKB/Swiss-Prot;Acc:Q9C9N3]
AT1G67160	N	Y	N	N	Y	Y	N	KIB3	F-box protein KIB3 [Source:UniProtKB/Swiss-Prot;Acc:Q9ZW91]
AT1G69792	N	Y	Y	N	Y	Y	N	MIR395D	MIR395D; miRNA [Source:TAIR;Acc:AT1G69792]
AT1G69795	N	Y	N	N	Y	Y	N	MIR395E	MIR395E; miRNA [Source:TAIR;Acc:AT1G69795]
AT1G69797	N	Y	N	N	Y	Y	N	MIR395F	MIR395F; miRNA [Source:TAIR;Acc:AT1G69797]
AT1G70540	N	Y	N	N	N	Y	N	EDA24	EDA24 [Source:UniProtKB/TrEMBL;Acc:A0A178W686]
AT1G70970	N	Y	N	N	N	Y	N	AT1G70970	Putative F-box protein At1g70970 [Source:UniProtKB/Swiss-Prot;Acc:Q9SSK2]
AT1G73110	N	Y	N	N	Y	Y	N	AT1G73110	At1g73110/F3N23_39 [Source:UniProtKB/TrEMBL;Acc:Q9AST9]
AT1G75270	N	Y	N	N	N	Y	N	DHAR2	Glutathione S-transferase DHAR2 [Source:UniProtKB/Swiss-Prot;Acc:Q9FRL8]
AT1G75280	Y	N	N	N	N	Y	N	AT1G75280	Isoflavone reductase homolog P3 [Source:UniProtKB/Swiss-Prot;Acc:P52577]
AT1G75290	N	Y	N	N	N	Y	N	AT1G75290	NAD(P)-binding Rossmann-fold superfamily protein [Source:TAIR;Acc:AT1G75290]
AT1G77670	N	Y	N	N	N	Y	N	AT1G77670	At1g77670 [Source:UniProtKB/TrEMBL;Acc:Q9CAP1]
AT1G78000	Y	Y	N	N	Y	Y	N	SULTR1;2	Sulfate transporter 1.2 [Source:UniProtKB/Swiss-Prot;Acc:Q9MAX3]
AT1G78010	N	Y	N	N	Y	Y	N	AT1G78010	At1g78010 [Source:UniProtKB/TrEMBL;Acc:Q66GQ1]
AT1G78370	Y	N	N	N	Y	Y	N	GSTU20	Glutathione S-transferase U20 [Source:UniProtKB/Swiss-Prot;Acc:Q8L7C9]
AT1G78950	N	Y	N	N	Y	Y	N	AT1G78950	Terpenoid cyclases family protein [Source:TAIR;Acc:AT1G78950]
AT1G80580	N	Y	N	N	Y	Y	N	ERF084	Ethylene-responsive transcription factor ERF084 [Source:UniProtKB/Swiss-Prot;Acc:Q9M8M5]
AT2G01023	N	Y	N	N	Y	Y	N	AT2G01023	unknown protein; Ha. [Source:TAIR;Acc:AT2G01023]
AT2G02020	Y	N	N	N	Y	Y	N	NPF8.4	Protein NRT1/ PTR FAMILY 8.4 [Source:UniProtKB/Swiss-Prot;Acc:Q84WG0]
AT2G03630	N	Y	N	N	Y	Y	N	AT2G03630	unknown protein; BEST Arabidopsis thaliana protein match is: unknown protein (TAIR:AT1G74220.1); Ha. [Source:TAIR;Acc:AT2G03630]
AT2G05760	N	Y	N	N	N	Y	N	NAT1	Nucleobase-ascorbate transporter 1 [Source:UniProtKB/Swiss-Prot;Acc:Q9SHZ3]
AT2G07310	N	Y	N	N	Y	Y	N	AT2G07310	Uncharacterized protein At2g07310 [Source:UniProtKB/TrEMBL;Acc:Q9ZQL1]
AT2G07340	N	Y	N	N	N	Y	N	PFD1	At2g07350/T13E11.12 [Source:UniProtKB/TrEMBL;Acc:Q94AF7]
AT2G07678	Y	N	N	N	Y	Y	N	AT2G07678	Putative uncharacterized protein [Source:UniProtKB/TrEMBL;Acc:Q27GM2]
AT2G08986	N	Y	N	N	Y	N	N	AT2G08986	unknown protein; BEST Arabidopsis thaliana protein match is: unknown protein (TAIR:AT1G40104.1); Ha. [Source:TAIR;Acc:AT2G08986]
AT2G11891	N	Y	N	N	N	Y	N	AT2G11891	unknown protein; Ha. [Source:TAIR;Acc:AT2G11891]
AT2G14750	N	Y	N	N	N	Y	N	APK1	Adenylyl-sulfate kinase [Source:UniProtKB/TrEMBL;Acc:A0A178VLM3]
AT2G14900	N	Y	N	N	Y	Y	N	GASA7	Gibberellin-regulated protein 7 [Source:UniProtKB/Swiss-Prot;Acc:O82328]
AT2G17180	N	Y	N	N	Y	Y	N	ZAT2	Zinc finger protein ZAT2 [Source:UniProtKB/Swiss-Prot;Acc:Q9SIJ0]
AT2G17305	N	Y	N	N	Y	Y	N	AT2G17305	F-box/LRR protein [Source:UniProtKB/TrEMBL;Acc:Q3EBZ0]
AT2G17640	Y	N	N	N	N	Y	N	SAT2	Serine acetyltransferase 2 [Source:UniProtKB/Swiss-Prot;Acc:Q8S895]
AT2G18910	Y	N	N	N	Y	Y	N	AT2G18910	Expressed protein [Source:UniProtKB/TrEMBL;Acc:O64621]
AT2G20740	N	Y	N	N	Y	Y	N	TOM2AH3	Tetraspanin-19 [Source:UniProtKB/Swiss-Prot;Acc:Q940P5]
AT2G22330	Y	N	N	N	Y	Y	N	CYP79B3	cytochrome P450, family 79, subfamily B, polypeptide 3 [Source:TAIR;Acc:AT2G22330]
AT2G22990	N	Y	N	N	Y	Y	N	SNG1	sinapoylglucose 1 [Source:TAIR;Acc:AT2G22990]
AT2G23060	N	Y	N	N	Y	Y	N	AT2G23060	Probable N-acetyltransferase HLS1-like [Source:UniProtKB/Swiss-Prot;Acc:O64815]
AT2G24110	N	Y	N	N	N	Y	N	AT2G24110	pseudogene of ribosomal protein S11-beta
AT2G24690	N	Y	N	N	Y	Y	N	AT2G24690	Transcriptional factor B3 family protein [Source:TAIR;Acc:AT2G24690]
AT2G24762	N	Y	N	N	N	Y	N	GDU4	Protein GLUTAMINE DUMPER 4 [Source:UniProtKB/Swiss-Prot;Acc:Q8S8A0]
AT2G25800	N	Y	N	N	Y	Y	N	AT2G25800	Elongation factor Ts (DUF810) [Source:UniProtKB/TrEMBL;Acc:Q0WQB7]
AT2G27020	N	Y	N	N	N	Y	N	PAG1	20S proteasome alpha subunit G1 [Source:TAIR;Acc:AT2G27020]
AT2G27150	N	Y	N	N	Y	Y	N	AAO3	Abscisic-aldehyde oxidase [Source:UniProtKB/Swiss-Prot;Acc:Q7G9P4]
AT2G27440	N	Y	N	N	N	Y	N	AT2G27440	pseudogene of rac GTPase activating protein
AT2G28710	N	Y	Y	N	N	Y	N	AT2G28710	At2g28710 [Source:UniProtKB/TrEMBL;Acc:Q9SI97]
AT2G32487	N	Y	N	N	N	Y	N	AT2G32487	unknown protein; FUNCTIONS IN: molecular_function unknown; INVOLVED IN: biological_process unknown; LOCATED IN: endomembrane system; Ha. [Source:TAIR;Acc:AT2G32487]
AT2G33240	N	Y	N	N	Y	N	N	XI-D	Myosin-10 [Source:UniProtKB/Swiss-Prot;Acc:F4IVR7]
AT2G34210	N	Y	N	N	N	Y	N	AT2G34210	Putative transcription elongation factor SPT5 homolog 2 [Source:UniProtKB/Swiss-Prot;Acc:O80770]
AT2G34660	N	Y	N	N	Y	Y	N	ABCC2	ABC transporter C family member 2 [Source:UniProtKB/Swiss-Prot;Acc:Q42093]
AT2G37770	N	Y	N	N	Y	Y	N	AKR4C9	NADPH-dependent aldo-keto reductase, chloroplastic [Source:UniProtKB/Swiss-Prot;Acc:Q0PGJ6]
AT2G38580	N	Y	N	N	N	Y	N	AT2G38580	Mitochondrial ATP synthase D chain-related protein [Source:UniProtKB/TrEMBL;Acc:Q682E1]
AT2G39030	N	Y	N	N	Y	Y	N	NATA1	L-ornithine N5-acetyltransferase NATA1 [Source:UniProtKB/Swiss-Prot;Acc:Q9ZV05]
AT2G39130	N	Y	N	N	Y	Y	N	AVT1C	Amino acid transporter AVT1C [Source:UniProtKB/Swiss-Prot;Acc:F4IUW3]
AT2G39170	N	Y	N	N	Y	Y	N	AT2G39170	MEF2BNB-like protein [Source:UniProtKB/TrEMBL;Acc:O80964]
AT2G39510	N	Y	N	N	Y	Y	N	AT2G39510	WAT1-related protein At2g39510 [Source:UniProtKB/Swiss-Prot;Acc:O80638]
AT2G40710	N	Y	N	N	N	Y	N	AT2G40710	Hemolysin-III related integral membrane protein [Source:UniProtKB/TrEMBL;Acc:F4II26]
AT2G42490	N	Y	N	N	N	Y	N	AT2G42490	Amine oxidase [Source:UniProtKB/TrEMBL;Acc:Q8L866]
AT2G44460	Y	Y	N	N	N	Y	N	BGLU28	Beta-glucosidase 28 [Source:UniProtKB/Swiss-Prot;Acc:Q4V3B3]
AT2G44880	N	Y	N	N	N	Y	N	AT2G44880	Pentatricopeptide repeat (PPR-like) superfamily protein [Source:TAIR;Acc:AT2G44880]
AT2G45830	Y	N	N	N	N	Y	N	DTA2	Downstream target of AGL15 2 [Source:UniProtKB/TrEMBL;Acc:F4IH50]
AT2G47930	N	Y	N	N	N	Y	N	AGP26	Classical arabinogalactan protein 26 [Source:UniProtKB/Swiss-Prot;Acc:Q94F57]
AT3G01260	Y	N	N	N	N	Y	N	AT3G01260	Galactose mutarotase-like superfamily protein [Source:UniProtKB/TrEMBL;Acc:F4J5Z7]
AT3G02630	Y	N	N	N	Y	Y	N	S-ACP-DES5	Stearoyl-[acyl-carrier-protein] 9-desaturase 5, chloroplastic [Source:UniProtKB/Swiss-Prot;Acc:Q9M879]
AT3G04090	Y	N	N	N	N	Y	N	SIP1-1	SIP1A [Source:UniProtKB/TrEMBL;Acc:A0A178V5Y6]
AT3G04740	N	Y	N	N	Y	Y	N	MED14	Mediator of RNA polymerase II transcription subunit 14 [Source:UniProtKB/Swiss-Prot;Acc:Q9SR02]
AT3G05400	Y	Y	Y	N	Y	Y	Y	SUGTL5	Sugar transporter ERD6-like 12 [Source:UniProtKB/Swiss-Prot;Acc:Q8VZT3]
AT3G06020	N	Y	N	N	Y	N	N	FAF4	Protein FANTASTIC FOUR 4 [Source:UniProtKB/Swiss-Prot;Acc:Q9SFG6]
AT3G06930	N	Y	N	N	N	Y	N	PRMT13	Probable histone-arginine methyltransferase 1.3 [Source:UniProtKB/Swiss-Prot;Acc:Q84W92]
AT3G07610	N	Y	N	N	Y	Y	N	IBM1	Transcription factor jumonji (JmjC) domain-containing protein [Source:UniProtKB/TrEMBL;Acc:F4JFK4]
AT3G07680	N	Y	N	N	N	Y	N	AT3G07680	Transmembrane emp24 domain-containing protein p24beta2 [Source:UniProtKB/Swiss-Prot;Acc:Q9S7M9]
AT3G08860	Y	Y	N	N	Y	Y	N	PYD4	Alanine--glyoxylate aminotransferase 2 homolog 3, mitochondrial [Source:UniProtKB/Swiss-Prot;Acc:Q9SR86]
AT3G09735	N	Y	N	N	Y	Y	N	S1FA3	DNA-binding protein S1FA3 [Source:UniProtKB/Swiss-Prot;Acc:Q93VI0]
AT3G09922	N	Y	N	N	N	Y	N	IPS1	induced by phosphate starvation1 [Source:TAIR;Acc:AT3G09922]
AT3G10720	Y	N	N	N	N	Y	N	PME25	Probable pectinesterase/pectinesterase inhibitor 25 [Source:UniProtKB/Swiss-Prot;Acc:Q94CB1]
AT3G12520	Y	Y	N	N	Y	Y	N	SULTR4;2	Probable sulfate transporter 4.2 [Source:UniProtKB/Swiss-Prot;Acc:Q8GYH8]
AT3G14025	N	Y	N	N	Y	Y	N	AT3G14025	pseudogene of scarecrow transcription factor family protein
AT3G15220	N	Y	N	N	Y	Y	N	AT3G15220	MAP kinase [Source:UniProtKB/TrEMBL;Acc:Q9LDN6]
AT3G15990	Y	N	N	N	Y	Y	N	SULTR3;4	Probable sulfate transporter 3.4 [Source:UniProtKB/Swiss-Prot;Acc:Q9LW86]
AT3G19710	Y	N	N	N	Y	Y	N	BCAT4	Methionine aminotransferase BCAT4 [Source:UniProtKB/Swiss-Prot;Acc:Q9LE06]
AT3G20470	Y	N	N	N	Y	Y	N	GRP5	Glycine-rich protein 5 [Source:UniProtKB/Swiss-Prot;Acc:Q9LTP5]
AT3G21580	Y	N	N	N	N	Y	N	ABCI12	Protein ABCI12, chloroplastic [Source:UniProtKB/Swiss-Prot;Acc:Q944H2]
AT3G22890	N	Y	N	N	N	Y	N	APS1	ATP sulfurylase 1, chloroplastic [Source:UniProtKB/Swiss-Prot;Acc:Q9LIK9]
AT3G30725	N	Y	N	N	Y	Y	N	GDU6	Protein GLUTAMINE DUMPER 6 [Source:UniProtKB/Swiss-Prot;Acc:Q3EAV6]
AT3G41979	N	Y	N	N	N	Y	N	AT3G41979	rRNA [Source:TAIR;Acc:AT3G41979]
AT3G44320	N	Y	N	N	Y	Y	N	NIT3	Nitrilase 3 [Source:UniProtKB/Swiss-Prot;Acc:P46010]
AT3G44326	N	Y	N	N	Y	N	N	AT3G44326	F-box protein At3g44326 [Source:UniProtKB/Swiss-Prot;Acc:Q2V3R1]
AT3G44330	N	Y	N	N	Y	Y	N	AT3G44330	Nicalin [Source:UniProtKB/TrEMBL;Acc:Q9M292]
AT3G47060	N	Y	N	N	Y	Y	N	FTSH7	ATP-dependent zinc metalloprotease FTSH 7, chloroplastic [Source:UniProtKB/Swiss-Prot;Acc:Q9SD67]
AT3G47960	Y	N	N	N	N	Y	N	NPF2.10	GTR1 [Source:UniProtKB/TrEMBL;Acc:A0A178V6P7]
AT3G48340	N	Y	N	N	N	Y	N	CEP2	KDEL-tailed cysteine endopeptidase CEP2 [Source:UniProtKB/Swiss-Prot;Acc:Q9STL4]
AT3G49570	N	Y	N	Y	Y	Y	N	LSU3	Protein RESPONSE TO LOW SULFUR 3 [Source:UniProtKB/Swiss-Prot;Acc:Q9SCK2]
AT3G49580	Y	Y	N	Y	Y	Y	N	LSU1	LSU1 [Source:UniProtKB/TrEMBL;Acc:A0A178VF66]
AT3G52270	N	Y	N	N	Y	Y	N	AT3G52270	Transcription initiation factor IIF, beta subunit [Source:UniProtKB/TrEMBL;Acc:F4J6V5]
AT3G52840	N	Y	N	N	Y	Y	N	BGAL2	Beta-galactosidase [Source:UniProtKB/TrEMBL;Acc:A0A1I9LM56]
AT3G53310	N	Y	N	N	Y	Y	N	REM20	B3 domain-containing protein REM20 [Source:UniProtKB/Swiss-Prot;Acc:Q8LAV5]
AT3G53540	N	Y	Y	N	Y	Y	N	AT3G53540	Afadin [Source:UniProtKB/TrEMBL;Acc:A0A1I9LP47]
AT3G56040	Y	N	N	N	N	Y	N	UGP3	UTP--glucose-1-phosphate uridylyltransferase 3, chloroplastic [Source:UniProtKB/Swiss-Prot;Acc:F4IY62]
AT3G56200	N	Y	N	N	Y	Y	N	AVT6C	Amino acid transporter AVT6C [Source:UniProtKB/Swiss-Prot;Acc:Q9LYM2]
AT3G58600	N	Y	N	N	N	Y	N	AT3G58600	Adaptin ear-binding coat-associated protein 1 NECAP-1 [Source:UniProtKB/TrEMBL;Acc:Q84WV7]
AT3G58780	N	Y	N	N	Y	Y	N	SHP1	K-box region and MADS-box transcription factor family protein [Source:UniProtKB/TrEMBL;Acc:A0A1I9LM26]
AT3G60140	N	Y	N	N	N	Y	N	BGLU30	Beta-glucosidase 30 [Source:UniProtKB/Swiss-Prot;Acc:Q9M1C9]
AT3G60245	N	Y	N	N	Y	Y	N	RPL37AC	60S ribosomal protein L37a-2 [Source:UniProtKB/Swiss-Prot;Acc:Q8RXU5]
AT3G60280	Y	N	N	N	Y	Y	N	UCC3	Uclacyanin-3 [Source:UniProtKB/Swiss-Prot;Acc:Q96316]
AT4G00315	N	Y	N	N	Y	Y	N	AT4G00315	Putative F-box/FBD/LRR-repeat protein At4g00315 [Source:UniProtKB/Swiss-Prot;Acc:Q3EAE5]
AT4G00370	N	Y	N	N	Y	Y	N	PHT4;4	Ascorbate transporter, chloroplastic [Source:UniProtKB/Swiss-Prot;Acc:Q8GX78]
AT4G00520	Y	N	N	N	Y	Y	N	AT4G00520	Acyl-CoA thioesterase family protein [Source:TAIR;Acc:AT4G00520]
AT4G01000	N	Y	N	N	N	Y	N	AT4G01000	AT4g01000/F3I3_20 [Source:UniProtKB/TrEMBL;Acc:Q9SV28]
AT4G01430	Y	N	Y	N	Y	Y	N	AT4G01430	WAT1-related protein At4g01430 [Source:UniProtKB/Swiss-Prot;Acc:Q9M131]
AT4G02655	N	Y	Y	N	Y	Y	N	AT4G02655	unknown protein; FUNCTIONS IN: molecular_function unknown; INVOLVED IN: biological_process unknown; LOCATED IN: endomembrane system; BEST Arabidopsis thaliana protein match is: unknown protein (TAIR:AT1G18486.1); Ha. [Source:TAIR;Acc:AT4G02655]
AT4G03170	N	Y	N	N	N	Y	N	AT4G03170	Putative B3 domain-containing protein At4g03170 [Source:UniProtKB/Swiss-Prot;Acc:Q9ZR14]
AT4G03400	N	Y	N	N	Y	Y	N	DFL2	Indole-3-acetic acid-amido synthetase GH3.10 [Source:UniProtKB/Swiss-Prot;Acc:Q9ZNS2]
AT4G04610	N	Y	N	N	Y	Y	N	APR1	5'-adenylylsulfate reductase 1, chloroplastic [Source:UniProtKB/Swiss-Prot;Acc:P92979]
AT4G04810	N	Y	N	N	N	Y	N	MSRB4	Peptide methionine sulfoxide reductase B4 [Source:UniProtKB/Swiss-Prot;Acc:Q9M0Z5]
AT4G04830	N	Y	N	N	Y	Y	N	MSRB5	Peptide methionine sulfoxide reductase B5 [Source:UniProtKB/Swiss-Prot;Acc:Q9ZS91]
AT4G08620	Y	Y	Y	N	Y	Y	N	SULTR1;1	Sulfate transporter 1.1 [Source:UniProtKB/Swiss-Prot;Acc:Q9SAY1]
AT4G09020	Y	N	N	N	N	Y	N	ISA3	Isoamylase 3, chloroplastic [Source:UniProtKB/Swiss-Prot;Acc:Q9M0S5]
AT4G11370	N	Y	N	N	Y	Y	N	RHA1A	Probable E3 ubiquitin-protein ligase RHA1A [Source:UniProtKB/Swiss-Prot;Acc:Q9SUS4]
AT4G11670	N	Y	N	N	Y	Y	N	AT4G11670	Protein of unknown function (DUF810) [Source:TAIR;Acc:AT4G11670]
AT4G13430	Y	N	N	N	N	Y	N	IIL1	3-isopropylmalate dehydratase large subunit, chloroplastic [Source:UniProtKB/Swiss-Prot;Acc:Q94AR8]
AT4G17840	N	Y	N	N	Y	Y	N	AT4G17840	At4g17840 [Source:UniProtKB/TrEMBL;Acc:Q0WMZ7]
AT4G20820	N	Y	N	N	Y	Y	N	AT4G20820	Berberine bridge enzyme-like 18 [Source:UniProtKB/Swiss-Prot;Acc:Q9SVG5]
AT4G21990	N	Y	Y	N	Y	Y	N	APR3	5'-adenylylsulfate reductase 3, chloroplastic [Source:UniProtKB/Swiss-Prot;Acc:P92980]
AT4G24140	Y	N	N	N	N	Y	N	BDG3	Probable lysophospholipase BODYGUARD 3 [Source:UniProtKB/Swiss-Prot;Acc:O22977]
AT4G24770	Y	N	N	N	N	Y	N	CP31A	31 kDa ribonucleoprotein, chloroplastic [Source:UniProtKB/Swiss-Prot;Acc:Q04836]
AT4G25100	Y	N	N	N	Y	Y	N	FSD1	Superoxide dismutase [Fe] 1, chloroplastic [Source:UniProtKB/Swiss-Prot;Acc:P21276]
AT4G25220	Y	N	N	N	Y	Y	N	RHS15	Putative glycerol-3-phosphate transporter 2 [Source:UniProtKB/Swiss-Prot;Acc:Q9SB41]
AT4G25790	Y	N	N	N	N	Y	N	AT4G25790	At4g25790 [Source:UniProtKB/TrEMBL;Acc:Q9SW04]
AT4G28370	Y	N	N	N	Y	Y	N	FLY1	Transmembrane E3 ubiquitin-protein ligase FLY1 [Source:UniProtKB/Swiss-Prot;Acc:Q5PP23]
AT4G29330	N	Y	N	N	Y	Y	N	DER1	Derlin-1 [Source:UniProtKB/Swiss-Prot;Acc:Q8VZU9]
AT4G30530	N	Y	N	N	Y	Y	N	GGP1	GGP1 [Source:UniProtKB/TrEMBL;Acc:A0A178V143]
AT4G31330	Y	N	N	N	Y	Y	N	AT4G31330	Uncharacterized protein At4g31330 [Source:UniProtKB/TrEMBL;Acc:Q9C5C1]
AT4G31500	Y	N	N	N	Y	Y	N	CYP83B1	Cytochrome P450 83B1 [Source:UniProtKB/Swiss-Prot;Acc:O65782]
AT4G33730	Y	N	N	N	N	Y	N	AT4G33730	CAP (Cysteine-rich secretory proteins, Antigen 5, and Pathogenesis-related 1 protein) superfamily protein [Source:UniProtKB/TrEMBL;Acc:O81889]
AT4G33960	Y	N	N	N	N	Y	N	AT4G33960	At4g33960 [Source:UniProtKB/TrEMBL;Acc:O81764]
AT4G36580	N	Y	N	N	N	Y	N	AT4G36580	AAA-type ATPase family protein [Source:UniProtKB/TrEMBL;Acc:F4JQE9]
AT4G38470	N	Y	Y	N	Y	Y	N	STY46	Serine/threonine-protein kinase STY46 [Source:UniProtKB/Swiss-Prot;Acc:F4JTP5]
AT4G38870	N	Y	N	N	Y	Y	N	AT4G38870	Putative F-box protein At4g38870 [Source:UniProtKB/Swiss-Prot;Acc:Q9T0J4]
AT4G39940	Y	N	N	N	N	Y	N	APK2	Adenylyl-sulfate kinase 2, chloroplastic [Source:UniProtKB/Swiss-Prot;Acc:O49196]
AT4G39950	Y	N	N	N	Y	Y	N	CYP79B2	cytochrome P450, family 79, subfamily B, polypeptide 2 [Source:TAIR;Acc:AT4G39950]
AT5G01542	N	Y	N	N	Y	Y	N	AT5G01542	Potential natural antisense gene, locus overlaps with AT5G01540 [Source:TAIR;Acc:AT5G01542]
AT5G01820	N	Y	N	N	N	Y	N	CIPK14	CBL-interacting serine/threonine-protein kinase 14 [Source:UniProtKB/Swiss-Prot;Acc:Q9LZW4]
AT5G02800	Y	N	N	N	N	Y	N	PBL7	Probable serine/threonine-protein kinase PBL7 [Source:UniProtKB/Swiss-Prot;Acc:Q0WRY5]
AT5G04110	N	Y	N	N	N	Y	N	GYRB3	DNA GYRASE B3 [Source:TAIR;Acc:AT5G04110]
AT5G04120	N	Y	N	N	Y	Y	N	IPSP	Metal-independent phosphoserine phosphatase [Source:UniProtKB/Swiss-Prot;Acc:F4KI56]
AT5G04500	N	Y	Y	N	N	Y	N	AT5G04500	Glycosyltransferase family protein 64 protein C5 [Source:UniProtKB/Swiss-Prot;Acc:Q84WB7]
AT5G04590	N	Y	N	N	N	Y	N	SIR	SIR [Source:UniProtKB/TrEMBL;Acc:A0A178UPZ1]
AT5G05090	N	Y	N	N	N	Y	N	AT5G05090	At5g05090 [Source:UniProtKB/TrEMBL;Acc:Q9FF65]
AT5G05500	Y	N	N	N	Y	Y	N	AT5G05500	At5g05500 [Source:UniProtKB/TrEMBL;Acc:Q9FFG5]
AT5G05810	N	Y	N	N	N	Y	N	ATL43	ATL43 [Source:UniProtKB/TrEMBL;Acc:A0A178ULT1]
AT5G10190	N	Y	N	Y	Y	N	Y	AT5G10190	Major facilitator superfamily protein [Source:UniProtKB/TrEMBL;Acc:Q9C5L6]
AT5G13550	N	Y	N	N	Y	Y	N	SULTR4;1	Sulfate transporter 4.1, chloroplastic [Source:UniProtKB/Swiss-Prot;Acc:Q9FY46]
AT5G13750	N	Y	N	N	Y	Y	N	ZIFL1	ZIFL1 [Source:UniProtKB/TrEMBL;Acc:A0A178UFA6]
AT5G14030	N	Y	N	N	N	Y	N	AT5G14030	Translocon-associated protein subunit beta [Source:UniProtKB/TrEMBL;Acc:Q94BY3]
AT5G14850	N	Y	N	N	Y	Y	N	AT5G14850	Mannosyltransferase [Source:UniProtKB/TrEMBL;Acc:Q94A15]
AT5G16280	N	Y	N	N	Y	Y	N	AT5G16280	Tetratricopeptide repeat (TPR)-like superfamily protein [Source:TAIR;Acc:AT5G16280]
AT5G18300	N	Y	N	N	Y	Y	N	anac088	At5g18300 [Source:UniProtKB/TrEMBL;Acc:Q9FK42]
AT5G20980	N	Y	N	N	N	Y	N	MS3	5-methyltetrahydropteroyltriglutamate--homocysteine methyltransferase 3, chloroplastic [Source:UniProtKB/Swiss-Prot;Acc:Q0WNZ5]
AT5G22410	Y	N	N	N	Y	Y	N	PER60	Peroxidase 60 [Source:UniProtKB/Swiss-Prot;Acc:Q9FMR0]
AT5G23010	Y	N	N	N	Y	N	N	MAM1	methylthioalkylmalate synthase 1 [Source:TAIR;Acc:AT5G23010]
AT5G23020	Y	N	N	N	Y	N	N	MAM3	Methylthioalkylmalate synthase 3, chloroplastic [Source:UniProtKB/Swiss-Prot;Acc:Q9FN52]
AT5G23050	Y	N	N	N	Y	Y	N	AAE17	Probable acyl-activating enzyme 17, peroxisomal [Source:UniProtKB/Swiss-Prot;Acc:F4KBF3]
AT5G23140	N	Y	N	N	Y	Y	N	CLPP2	ATP-dependent Clp protease proteolytic subunit 2, mitochondrial [Source:UniProtKB/Swiss-Prot;Acc:Q9FN42]
AT5G23350	Y	N	N	N	Y	Y	N	AT5G23350	GEM-like protein 6 [Source:UniProtKB/Swiss-Prot;Acc:Q9FMW6]
AT5G23360	Y	N	N	N	Y	Y	N	AT5G23360	GEM-like protein 7 [Source:UniProtKB/Swiss-Prot;Acc:Q9FMW5]
AT5G24090	Y	N	N	N	N	Y	N	CHIB1	Acidic endochitinase [Source:UniProtKB/Swiss-Prot;Acc:P19172]
AT5G24660	N	Y	N	N	N	N	N	LSU2	Protein RESPONSE TO LOW SULFUR 2 [Source:UniProtKB/Swiss-Prot;Acc:Q9FIR9]
AT5G24850	N	Y	N	N	Y	Y	N	CRYD	Cryptochrome DASH, chloroplastic/mitochondrial [Source:UniProtKB/Swiss-Prot;Acc:Q84KJ5]
AT5G25820	Y	N	N	N	Y	Y	N	AT5G25820	Exostosin family protein [Source:UniProtKB/TrEMBL;Acc:Q0WPG1]
AT5G26220	Y	Y	Y	N	Y	Y	N	GGCT2;1	Gamma-glutamylcyclotransferase 2-1 [Source:UniProtKB/Swiss-Prot;Acc:Q8GY54]
AT5G27290	N	Y	N	N	Y	Y	N	AT5G27290	At5g27290 [Source:UniProtKB/TrEMBL;Acc:Q08AA8]
AT5G27340	N	Y	N	N	Y	Y	N	AT5G27340	unknown protein; Ha. [Source:TAIR;Acc:AT5G27340]
AT5G27350	Y	N	N	N	Y	Y	N	SFP1	Sugar transporter ERD6-like 17 [Source:UniProtKB/Swiss-Prot;Acc:Q94CI7]
AT5G35111	N	Y	N	N	Y	Y	N	AT5G35111	pseudogene of Peroxidase superfamily protein
AT5G37940	Y	N	N	N	N	Y	N	AT5G37940	AT5g37940/K18L3_100 [Source:UniProtKB/TrEMBL;Acc:Q9FKD2]
AT5G37980	Y	N	N	N	Y	Y	N	AT5G37980	Allyl alcohol dehydrogenase; NADP-dependent oxidoreductase-like protein [Source:UniProtKB/TrEMBL;Acc:Q9FKC9]
AT5G37990	Y	Y	Y	N	Y	Y	N	AT5G37990	Probable S-adenosylmethionine-dependent methyltransferase At5g37990 [Source:UniProtKB/Swiss-Prot;Acc:Q9FKC8]
AT5G38000	Y	N	N	N	Y	Y	N	AT5G38000	At5g38000 [Source:UniProtKB/TrEMBL;Acc:Q9LTB4]
AT5G38160	N	Y	N	N	N	Y	N	AT5G38160	Bifunctional inhibitor/lipid-transfer protein/seed storage 2S albumin superfamily protein [Source:UniProtKB/TrEMBL;Acc:Q9FF40]
AT5G38930	Y	N	N	N	N	Y	N	AT5G38930	Germin-like protein subfamily 1 member 10 [Source:UniProtKB/Swiss-Prot;Acc:Q9FMA9]
AT5G38940	Y	N	N	N	N	Y	N	AT5G38940	RmlC-like cupins superfamily protein [Source:TAIR;Acc:AT5G38940]
AT5G40370	N	Y	N	N	Y	Y	N	AT5G40370	Glutaredoxin family protein [Source:UniProtKB/TrEMBL;Acc:B3H604]
AT5G40670	Y	N	N	N	Y	Y	N	AT5G40670	Cystinosin homolog [Source:UniProtKB/Swiss-Prot;Acc:P57758]
AT5G41190	Y	N	N	N	Y	Y	N	AT5G41190	RNA-binding NOB1-like protein [Source:UniProtKB/TrEMBL;Acc:Q9FLL1]
AT5G41315	N	Y	N	N	Y	Y	N	GL3	MYC6.2 [Source:UniProtKB/TrEMBL;Acc:A0A178UFB0]
AT5G41400	N	Y	N	N	Y	Y	N	AT5G41400	Putative RING zinc finger protein [Source:UniProtKB/TrEMBL;Acc:Q9FN60]
AT5G42590	N	Y	N	N	Y	Y	N	CYP71A16	Cytochrome P450 71A16 [Source:UniProtKB/Swiss-Prot;Acc:Q9FH66]
AT5G42990	N	Y	N	N	Y	Y	N	UBC18	Probable ubiquitin-conjugating enzyme E2 18 [Source:UniProtKB/Swiss-Prot;Acc:Q9FMM0]
AT5G43780	Y	N	N	N	N	Y	N	APS4	ATP sulfurylase 4, chloroplastic [Source:UniProtKB/Swiss-Prot;Acc:Q9S7D8]
AT5G44920	Y	N	N	N	Y	Y	N	TIK	TIR domain-containing protein [Source:UniProtKB/Swiss-Prot;Acc:Q0WSX8]
AT5G45060	N	Y	N	N	N	Y	N	RPS4B	Disease resistance protein RPS4B [Source:UniProtKB/Swiss-Prot;Acc:Q9FHF0]
AT5G46230	N	Y	N	N	Y	Y	N	AT5G46230	At5g46230 [Source:UniProtKB/TrEMBL;Acc:Q9FL37]
AT5G46830	N	Y	N	N	N	Y	N	BHLH28	Transcription factor bHLH28 [Source:UniProtKB/Swiss-Prot;Acc:Q9LUK7]
AT5G48000	Y	N	N	N	N	Y	N	CYP708A2	Cytochrome P450, family 708, subfamily A, polypeptide 2 [Source:UniProtKB/TrEMBL;Acc:F4K051]
AT5G48100	N	Y	N	N	Y	Y	N	TT10	Laccase-15 [Source:UniProtKB/Swiss-Prot;Acc:Q84J37]
AT5G48180	Y	N	N	N	Y	Y	N	NSP5	Nitrile-specifier protein 5 [Source:UniProtKB/Swiss-Prot;Acc:Q93XW5]
AT5G48850	Y	Y	Y	N	Y	Y	Y	SDI1	ATSDI1 [Source:UniProtKB/TrEMBL;Acc:A0A178UKA2]
AT5G48860	N	Y	N	N	N	Y	N	AT5G48860	Putative uncharacterized protein [Source:UniProtKB/TrEMBL;Acc:Q9FKB1]
AT5G49750	N	Y	N	N	Y	Y	N	AT5G49750	Leucine-rich repeat (LRR) family protein [Source:UniProtKB/TrEMBL;Acc:F4K682]
AT5G53000	N	Y	N	N	N	Y	N	TAP46	PP2A regulatory subunit TAP46 [Source:UniProtKB/Swiss-Prot;Acc:Q8LDQ4]
AT5G54390	Y	Y	N	N	N	Y	N	AHL	PAP-specific phosphatase HAL2-like [Source:UniProtKB/Swiss-Prot;Acc:Q38945]
AT5G54850	Y	N	N	N	Y	Y	N	AT5G54850	At5g54850 [Source:UniProtKB/TrEMBL;Acc:Q9FFU5]
AT5G56100	N	Y	N	N	Y	Y	N	AT5G56100	Glycine-rich protein / oleosin [Source:UniProtKB/TrEMBL;Acc:Q9FKT7]
AT5G60210	Y	N	N	N	Y	Y	N	RIP5	ROP interactive partner 5 [Source:TAIR;Acc:AT5G60210]
AT5G60890	Y	N	N	N	N	Y	N	MYB34	Transcription factor MYB34 [Source:UniProtKB/Swiss-Prot;Acc:O64399]
AT5G61420	N	Y	N	N	Y	N	N	MYB28	PMG1 [Source:UniProtKB/TrEMBL;Acc:A0A178UN88]
AT5G61440	N	Y	N	N	N	Y	N	ACHT5	Thioredoxin-like 1-2, chloroplastic [Source:UniProtKB/Swiss-Prot;Acc:Q9XFI1]
AT5G65290	N	Y	N	N	N	Y	N	AT5G65290	LMBR1-like membrane protein [Source:UniProtKB/TrEMBL;Acc:Q9FKQ8]
ATCG00870	Y	N	N	N	N	Y	N	ycf15-A	Uncharacterized protein ycf15 [Source:UniProtKB/Swiss-Prot;Acc:P56809]
ATCG01270	Y	N	N	N	N	Y	N	ycf15-A	Uncharacterized protein ycf15 [Source:UniProtKB/Swiss-Prot;Acc:P56809]
ATMG00920	Y	N	N	N	Y	N	N	ORF215B	Uncharacterized mitochondrial protein AtMg00920 [Source:UniProtKB/Swiss-Prot;Acc:P92529]
