## Supplementary material for "*In silico* analysis of *cis*-elements and identification of transcription factors putatively involved in the regulation of the OAS cluster genes *SDI1* and *SDI2*": Table S5

### Sheet:  -S
Table S5: Transcript response data for Figure 4
Gene Expression Omnibus/ArrayExpress		GSE5688_Root_-S			GSE30098_Root_-S		GSE4455_Root_-S	GSE64972_Seedling_-S	GSE77602_Root_-S	GSE157765_-S		GSE81347_Root_-S	Our experiment
Sub-condition		8h	12h	24h	24h	48h				shoot	root		#1	#2
14 candidate TFs plus SDI1 and SDI2	TCP24	-0.08	-0.105	-0.02	-0.105	0.04	-0.0960868	-0.18376	-0.406387	0.110949	-0.581724	-0.0532938	1.07902	-1.47007
	TCP4	-0.135	0.24	-0.075	0.035	0.09	2.01473	-0.121716	-0.19342	0.292496	-0.136991	0.0218649	9.82304e-05	-0.452238
	TCP3	-0.05	0.12	0.155	-0.115	-0.18	0.579092	0.266955	-0.19281	0.665263	-0.197926	0.0246291	0.0540322	-0.330528
	TCP2	-0.065	0.08	-0.135	-0.075	-0.33	0.217794	-0.161807	0.575089	0.271371	-0.518336	-0.033318	0.121999	-0.0865155
	TCP1	0.333121	0.064595	0.219649	-0.0900876	-0.0653826	0.218355	0.05401	0.120438	-0.159743	0	0.0997763	0.914324	-0.288225
	SLIM1	0.085	-0.015	-0.155	-0.11	-0.12	0.507577	0.706902	-0.107986	0.572192	-0.0082899	-0.0230182	0.0318171	-0.107486
	SDI2	0.99	1.25	1.38	1.825	2.02	2.24549	3.6925	3.66122	3.84678	2.14545	1.76316	1.55672	1.01003
	SDI1	3.05	3.63	4.51	5.535	5.845	6.46085	8.50736	7.71074	9.94951	6.66751	5.72372	6.74511	7.99128
	HYH	0.135	0.025	-0.3	0.5	0.47	-0.523904	-0.415843	-0.438904	-0.310656	0.161397	0.0313862	1.05521	0.237699
	HB52	-0.08	-0.315	-0.56	-0.525	-0.21	1.18289	-0.371263	-1.65779	0.59443	-0.684683	-0.331504	-0.0270492	-0.944631
	HB22	-0.005	-0.02	0.02	-0.125	-0.11	0.595145	-0.103375	0.34362	1.01657	0	0.0106612	0.660821	-0.638442
	HB13	0.11	0.34	0.075	0.165	0.055	0.434386	0.505067	-0.460358	-0.0690544	0.296763	0.055137	0.438585	-0.347164
	GBF1	0.02	0.04	-0.275	-0.72	-0.635	-0.063635	-0.167018	0.106491	-0.53571	-0.163193	-0.239077	0.0638832	-0.0214769
	bZIP44	-0.04	-0.03	-0.045	0.035	0.25	0.186231	0.346846	1.15596	0.937988	0.309242	0.11564	1.09921	-0.380363
	bZIP30	0.02	0.01	-0.09	-0.37	-0.18	0.365715	-0.0232336	0.11261	0.123717	-0.0743934	-0.0488894	0.410579	-0.0015844
	bZIP16	0.235	-0.01	-0.005	-0.2	-0.04	0.230328	0.462429	0.236389	0.261249	0.152727	-0.0144313	0.242025	-0.254344
Reference group used for log2 calculation		FN_8h	FN_12h	FN_24h	FN_0h	FN_0h	FN	FN	FN	FN	FN	FN	FN	FN
Our experiment	Condition	Mean of Sulfate content (nmol/mg FW)	STD of Sulfate content (nmol/mg FW)
#1	FN	11.9444	0.64
#1	-S	1.53383	0.134193
#2	FN	13.69	0.346872
#2	-S	3.08479	0.182283

### Sheet: ROS
Table S5: Transcript response data for Figure 4
Gene Expression Omnibus/ArrayExpress		GSE41963_MV_ROS	E-ATMX-28_MV_ROS	GSE35869_Cd_ROS	GSE19245_Cd_ROS		GSE53989_Cd_ROS		GSE80200_H2O2_ROS	GSE5530_H2O2_ROS
Sub-condition		MV	MV	Cd	Root	Shoot	40 mg/L Cd	80 mg/L Cd	H2O2	H2O2
14 candidate TFs plus SDI1 and SDI2	TCP24	-0.728884	-0.614418	-0.154313	-0.4	-0.333333	-0.904595	-0.409996	-0.12328	-1.39691
	TCP4	-0.95715	-1.07303	-0.0754678	0.0133333	-0.52	-0.953733	-0.64702	-0.0791154	-1.30842
	TCP3	-1.2796	-1.1605	-0.230831	-0.0133333	-1.42333	-1.20024	-0.689019	-0.152115	-0.906463
	TCP2	-0.756446	-0.608611	-0.577425	-0.17	0.49	-1.28313	0	-0.0690722	-0.124227
	TCP1	-0.0062389	-0.129415	0.0988959	0.2	-0.06	0.038457	0.004669		0.116732
	SLIM1	0.771256	0.619716	0.388622	-0.136667	0.256667	0.096916	-0.030411	0.173054	0.492499
	SDI2	1.04095	1.56597	1.39295	1.76667	0.0666667	1.61871	1.33834	0.361908	1.57097
	SDI1	1.32885	1.77278	1.87981	3.05667	-0.43	4.64359	3.48708	0.591873	1.33469
	HYH	0.347005	0.828076	0.350848	0.906667	-0.0566667	-0.473284	-0.93785	0.251747	-0.150392
	HB52	-0.777917	-0.015163	-0.0848719	0.313333	-0.00666667	-0.412156	-0.800936	-0.0428745
	HB22	0.0239462	0.075467	-0.0785938	0.196667	0.243333	0.075024	0	-0.0218448	-0.419406
	HB13	-0.762216	-1.00031	0.0520197	0.223333	0.503333	-0.76387	-0.650223	-0.118972	-0.511526
	GBF1	1.24674	0.593087	-0.441328	-0.453333	0.1	-0.310264	-0.17074	-0.0330747	0.147054
	bZIP44	-1.17678	-0.58333	-0.571992	0.81	0.163333	0.398731	0.454891	0.00301829	-0.140608
	bZIP30	-0.0484247	-0.280524	-0.0663463	-0.533333	-0.0433333	0	0.097995	-0.00868218	-0.0452735
	bZIP16	-0.069066	0.172675	-0.095697	0.126667	-0.04	0	0	0.0619242	0.142093
Reference group used for log2 calculation		mock	mock	mock	mock	mock	mock	mock	mock	mock

### Sheet: MeJA
Table S5: Transcript response data for Figure 4
Gene Expression Omnibus/ArrayExpress		GSE21762_MeJA	E-ATMX-13_MeJA
Sub-condition			0.5h	2h	6h
14 candidate TFs plus SDI1 and SDI2	TCP24	0.0502487	-0.00980556	0.0404432	0.069282
	TCP4	0.0454913	-0.0404775	0.00501385	0.0598133
	TCP3	0.305197	-0.34734	-0.042143	0.140034
	TCP2	-0.164123	-0.105141	-0.269265	-0.0877842
	TCP1	0.0712235	0.0396076	0.110831	0.257107
	SLIM1	0.751252	-0.0474883	0.703764	0.287502
	SDI2	-0.428488	0.464723	0.036235	-2.27015
	SDI1	-1.25828	4.43441	3.17613	-0.201119
	HYH	0.876027	0.211692	1.08772	1.00021
	HB52	-0.149663	-0.0345367	-0.1842	-0.14581
	HB22	-0.2881	0.140912	-0.147188	-0.222188
	HB13	-0.0297164	-0.183851	-0.213568	-0.695563
	GBF1	-0.224953	0.103633	-0.121321	-0.393529
	bZIP44	0.143423	-0.061367	0.0820562	0.190968
	bZIP30	-0.205555	0.0814408	-0.124114	-0.401317
	bZIP16	-0.143955	-0.138938	-0.282893	-0.217855
Reference group used for log2 calculation		mock	mock 0.5h	mock 2h	mock 6h

### Sheet: HL
Table S5: Transcript response data for Figure 4
Gene Expression Omnibus/ArrayExpress		E-ATMX-19_HL	GSE22671_HL	E-MTAB-1344_HL		GSE7743_HL	GSE46107_HL	GSE49596_HL
Sub-condition		high light	high light	normal-high	low-high	high light	high light	high light
14 candidate TFs plus SDI1 and SDI2	TCP24	-0.347506	-0.153384	-0.181343	0.0593128	-0.544677	-1.20494	0.0790565
	TCP4	-1.60976	0.0370811	0.128698	0.970529	-0.866553	-1.45364	1.32471
	TCP3	-0.234038	-0.0389564	-0.0579327	1.03258	-1.07165	-1.43947	0.9232
	TCP2	-0.052133	-0.017334	0.378351	1.2087	0.743124	0.024205	1.88916
	TCP1	0.6103	-0.0374406	-0.219029	0.340406	-0.00345837	0.107598	0.266486
	SLIM1	0.443288	-0.103183	-0.136559	-0.398383	-0.119938	-0.521409	0.0908624
	SDI2	1.26396	0.254235	1.36492	1.88668	0.128117	0.91545	1.66426
	SDI1	0.88984	0.483137	0.59926	0.684126	-0.0837705	1.90237	3.16907
	HYH	-0.7527	0.104114	2.68993	4.27618	1.70632	4.24718	1.37937
	HB52	-0.043254	-0.111685	-0.729676	-2.71969	-1.18653	-0.071868	-1.1918
	HB22	0.319055	-0.0699851	0.969717	1.03365	-0.341319	-0.761873	-0.0701316
	HB13	-0.623019	0.0657329	-1.03735	-1.75604	-1.12864	-1.10241	-1.47025
	GBF1	0.0263774	0.0935407	-0.350594	-1.72972	-0.329984	0.226768	-2.35051
	bZIP44	-1.00337	-0.0852039	0.491763	0.482849	0.090497	2.00052	0.80209
	bZIP30	0.297905	-0.00451802	-0.0649886	-0.549997	-0.100608	-0.269224	-0.483716
	bZIP16	-0.323482	0.0836483	0.122033	0.391005	-0.312566	-0.240581	0.410427
Reference group used for log2 calculation		low light	control	normal-normal	low-low	control	control	control

### Sheet: LS
Table S5: Transcript response data for Figure 4
Gene Expression Omnibus/ArrayExpress		E-MTAB-375_LS
Sub-condition		Dark 21°C_5 min	Dark 21°C_5 min	Dark 21°C_5 min	Dark 21°C_20 min	Dark 21°C_20 min	Dark 21°C_20 min	Dark 21°C_40 min	Dark 21°C_40 min	Dark 21°C_40 min
14 candidate TFs plus SDI1 and SDI2	TCP24	-0.694973	-0.799041	0.171299	-0.674524	-0.369896	-0.426677	-0.587347	-0.465073	-0.723015
	TCP4	-0.0614184	0.533479	0.0482603	-0.106966	-0.308771	-0.00405613	-0.743177	-1.2382	-0.910525
	TCP3	0.0973017	0.251879	0.00092923	0.511766	-0.434544	0.315008	-0.969514	-0.922563	-0.626128
	TCP2	-0.218185	0.30608	-0.168717	0.308941	-0.0235837	-0.167959	0.0423489	-0.707251	-0.338372
	TCP1	0.247128	-0.121111	-0.0650366	0.192143	-0.00704992	-0.144955	0.238374	-0.233731	-0.177968
	SLIM1	-0.598536	0.0940331	-0.283687	0.189254	-0.675066	0.0328787	0.145364	-0.178771	0.0717794
	SDI2	0.196745	0.0994444	0.0176669	0.0892094	2.42341	-0.61489	1.73749	1.82246	1.27959
	SDI1	0.490568	0.0700619	0.0794471	-0.43866	2.84796	-0.641793	3.88207	3.82205	2.44211
	HYH	1.06954	0.0952385	0.753414	1.06014	0.374716	0.157045	0.407355	-0.53402	-1.25284
	HB52
	HB22	0.402221	0.167831	0.47854	0.393274	0.682943	0.45001	0.399875	-0.125243	0.738751
	HB13	-0.04154	-0.215895	0.298408	-0.334586	0.344125	-0.366655	-0.0165876	-0.0458978	0.620026
	GBF1	-0.159381	0.443652	0.101456	-0.33164	-0.0560536	-0.409953	0.367745	1.02095	1.11202
	bZIP44
	bZIP30	0.110469	0.147189	-0.23315	0.642273	-0.374203	-0.222493	0.157805	-0.121933	-0.0666564
	bZIP16	-0.394469	0.0946469	-0.104309	0.0333412	-0.485201	0.247799	0.0149257	-0.0525709	-0.269832
Reference group used for log2 calculation		Low light 21°C_5 min	Light 21°C_5 min	High light 21°C_5 min	Low light 21°C_20 min	Light 21°C_20 min	High light 21°C_20 min	Low light 21°C_40 min	Light 21°C_40 min	High light 21°C_40 min

### Sheet: ABA
Table S5: Transcript response data for Figure 4
Gene Expression Omnibus/ArrayExpress		E-MEXP-2378_ABA		E-MEXP-3713_ABA	GSE28800_ABA	GSE65016_ABA
Sub-condition		ABA 1h	ABA 4h
14 candidate TFs plus SDI1 and SDI2	TCP24	-0.316667	0.183333	-0.393333	-1.30919	1.18442
	TCP4	0.0166667	-0.04	0.0633333	-1.39327
	TCP3	0.05	-0.77	0.43	-0.539637	0.00364778
	TCP2	0.00666667	0.9	0.0266667	-0.0182424	1.18057
	TCP1	-0.103333	0.01	-0.283333	0.313637
	SLIM1	0.196667	0.00333333	0.343333	0.576882	0.0343515
	SDI2	-0.633333	-0.673333	-1.06333	-0.20456	-0.093822
	SDI1	-1.85	-1.79	-3.06333	-0.614934	-0.559427
	HYH	-0.206667	-2.61	0.193333	-0.771156	-1
	HB52	0.536667	-0.313333	-0.263333	-2.2087	-0.314873
	HB22	-0.00333333	-0.0533333	0.05	-0.982637
	HB13	-0.273333	-0.77	-0.74	-0.42403	-0.200299
	GBF1	0.0566667	0.0366667	0.34	0.105389	0.31853
	bZIP44	0.333333	1.16	0.3	0.813951
	bZIP30	0.0333333	0.0966667	-0.00666667	0.250162
	bZIP16	-0.21	-0.336667	-0.0566667	0.191788	0.0665409
Reference group used for log2 calculation		mock 1h	mock 4h	mock	mock	mock

### Sheet: IAA
Table S5: Transcript response data for Figure 4
Gene Expression Omnibus/ArrayExpress		GSE35580_IAA	GSE18975_IAA		GSE42007_IAA
Accession		Col-0	Col-0		Col-0
Sub-condition			0.5h	3h	0.5h	1h	2h	4h
14 candidate TFs plus SDI1 and SDI2	TCP24	-0.279712	-0.908397	0.977721	-0.0785395	-0.0189179	0.054742	0.162983
	TCP4	-1.59147	0.000782034	0.072347	-0.0125947	-0.0535181	-0.04146	-0.0889063
	TCP3	0.235901	0.0521353	0.0752266	0.114188	0.110958	-0.103277	0.0875087
	TCP2	-0.552889	0.083951	0.175468	-0.049853	-0.0587817	-0.115098	-0.00161013
	TCP1	0.122086	-0.290047	-1.23331	0.113732	0.0394997	0.0061625	-0.185422
	SLIM1	0.32229	-0.0376975	0.00412898	0.0660058	0.0174544	0.178403	0.15757
	SDI2	0.843122	0.133686	0.09918	0.60563	0.37568	0.446826	-0.276407
	SDI1	-0.542548	-0.601896	-1.55447	0.514768	-0.64371	-1.1629	-2.38351
	HYH	-0.330918	-0.176797	0.076543	-0.049361	0.226774	0.225362	0.0147058
	HB52	1.51983	-0.226332	-0.193523	-0.214435	0.727995	1.10414	0.58172
	HB22	-0.724211	-0.132132	0.0187828	0.0585279	0.0573811	0.129684	-0.0558647
	HB13	-0.11942	0.241103	0.553596	-0.306525	-0.333952	-0.689147	-1.02058
	GBF1	-0.372948	-0.67302	-1.15882	0.115394	-0.0181933	0.0387042	-0.107116
	bZIP44	1.81087	0.197751	-0.0274365	0.490626	0.74329	1.01648	1.0698
	bZIP30	0.0589078	-0.122041	0.0659734	0.135224	0.143143	0.141753	0.072609
	bZIP16	-0.216181	0.284748	-0.0517919	0.0998651	0.274753	0.218486	0.179382
Reference group used for log2 calculation		mock	mock 0.5h	mock 3h	mock 0.5h	mock 1h	mock 2h	mock 4h

### Sheet: lowO2
Table S5: Transcript response data for Figure 4
Gene Expression Omnibus/ArrayExpress		GSE17099_lowO2	GSE29941_lowO2	GSE21504_lowO2	GSE27475_lowO2	GSE11558_lowO2
Accession		Col-0				Col-2
Sub-condition		4h_1% O2	2h_hypoxia	5h_hypoxia	6h_hypoxia	0.5h_1% O2	2h_1% O2	48h_1% O2	0.5h_4% O2	2h_4% O2	48h_4% O2
14 candidate TFs plus SDI1 and SDI2	TCP24	-0.315215	-0.144615	-0.481532	-0.397479	-0.437393	0.158588	-0.0444122	-0.420895	0.575621	-0.0202136
	TCP4	-0.558184	0.0795583	-0.4309	0.0388192	1.42481	-0.2381	-0.381788	1.07007	0.414225	-0.503149
	TCP3	-0.991003	-0.154371	-1.1238	-0.562402	-0.20669	0.244402	-0.78779	-0.061434	0.104036	-0.134036
	TCP2	-1.11443	-0.208317	-1.14141	-0.804114	-0.346339	0.279608	-0.829602	-0.0487966	0.5487	-0.130987
	TCP1	-0.0422338	-0.0685467	-0.182881	0.283858	0.248638	0.0617795	0.116447	0.167117	-0.134691	0.137195
	SLIM1	0.146079	0.013501	0.211657	0.457675	-0.425956	-0.011886	0.137814	-0.152744	0.206074	-0.19217
	SDI2	1.6915	1.27603	1.07733	1.0129	1.07642	0.936693	-0.273328	0.808199	0.491445	0.391242
	SDI1	0.00262607	-0.258296	-0.511178	-0.995011	-0.402444	-0.963113	-0.800924	-0.690204	-0.171086	-0.608701
	HYH	1.13775	0.230446	0.238129	1.16534	0.777249	-0.905902	0.291772	0.0649162	-0.078668	-1.0559
	HB52	-2.11855	-1.04696	-3.03098	-2.04965	0.608213	-2.48194	-1.26588	0.0425387	-0.4867	-1.263
	HB22	0.634142	0.681608	0.197425	-0.5434	-0.268952	1.26685	0.119308	0.25904	1.27594	0.508829
	HB13	0.0497382	0.184304	-0.787429	-0.575939	-0.707036	0.206694	0.0559675	-0.537104	-0.219223	0.348755
	GBF1	-0.068117	0.0354868	1.24513	-0.141241	-0.156537	0.263816	0.485384	-0.0535885	0.321019	-0.0482703
	bZIP44	0.280472	0.0643191	-0.404692	0.179986	-0.190439	0.0447673	0.503639	-0.266933	0.198211	-0.0326765
	bZIP30	-0.152794	0.206407	0.18754	-0.0404251	0.149499	-0.123024	-0.361737	-0.0236425	0.183476	-0.539637
	bZIP16	0.220866	-0.038757	0.215446	-0.298513	0.154306	0.0966276	-0.264197	0.0611844	0.0308779	-0.101379
Reference group used for log2 calculation		4h_21% O2	2h_aerobic	5h_aerobic	6h_aerobic	0.5h_21% O2	2h_21% O2	48h_21% O2	0.5h_21% O2	2h_21% O2	48h_21% O2
